# Identification of a Major Locus for Flowering Pattern Sheds Light on Plant Architecture Diversification in Cultivated Peanut

**DOI:** 10.1101/2021.03.18.435916

**Authors:** Srinivas Kunta, Ye Chu, Yael Levy, Arye Harel, Shahal Abbo, Peggy Ozias-Akins, Ran Hovav

## Abstract

Flowering pattern is a major taxonomic characteristic differentiating the two main subspecies of cultivated peanut (*Arachis hypogaea* L.). subsp. *fastigiata* possessing flowers on the mainstem (MSF) and a sequential flowering pattern, whereas subsp. *hypogaea* lacks flowers on the mainstem and exhibits an alternate flowering pattern. This character is considered the main contributor to plant architecture and the adaptability of each subgroup to specific growing conditions. Evidence indicates that flowering pattern differentiation occurred during the several thousand years of domestication and diversification in South America. However, the exact genetic mechanism that controls flowering pattern and the molecular changes that led to its historical diversification in peanut are unknown. We investigated the genetics of the flowering pattern in a recombinant inbred population of 259 lines (RILs), derivatives of an *A. hypogaea* and *A. fastigiata* cross. RILs segregated 1:1 in both the sequential/alternative and the MSF-plus/MSF-minus traits, indicating a single gene effect. Using the Axiom_Arachis2 SNP-array, MSF was mapped to a 1.7 Mbp segment on chromosome B02 of the cultivated *A. hypogaea*. Significant haplotype conservation was found for this locus in the USA peanut mini core collection, suggesting a possible selection upon *hypogaea*/*fastigiata* speciation. Furthermore, a candidate *Terminal Flowering 1*-*like* (*AhTFL1*) gene was identified within the MSF region, in which a 1492 bp deletion occurred in the *fastigiata* line that leads to a truncated protein product. Remapping MSF in the RIL population with the *AhTFL1* deletion as a marker increased the LOD score from 53.3 to 158.8 with no recombination. The same deletion was also found to co-segregate with the phenotype in two EMS-mutagenized M2 families, suggesting a hotspot for large mutational deletion or gene conversion that may play a role in evolution. BLASTX analysis showed that the most similar homologous gene for *TFL1-like* in soybean is *Det1*, which previously was shown to control shoot determination. Sequence analysis of the *TFL-1* in a series of domesticated lines showed that *TFL1* was subjected to gain/loss events of the deletion, partly explaining the evolution of MSF in Arachis. Altogether, these results support the role of *AhTFL-1* in peanut speciation during domestication and modern cultivation.
