## Supplementary material for "Identification of a Major Locus for Flowering Pattern Sheds Light on Plant Architecture Diversification in Cultivated Peanut": Table S1

### Sheet: Table S1
Phenotypic trait values from the three replicates for the QTL analysis.
cc - 'Hanoch' x 'Congo-Red' RILs
Trait name	Flowering on main stem	Branching rate	Branching habit
Abbreviation	MSF	BR	BH
Hanoch	MSF -	Multiple	Spreading
Congo	MSF +	Four	Erect
cc-78	MSF +	Four	Spreading
cc-79	MSF -	Multiple	Spreading
cc-80	MSF +	Four	Spreading
cc-81	MSF -	Multiple	Spreading
cc-82	MSF +	Four	Erect
cc-83	MSF -	Multiple	Spreading
cc-84	MSF -	Multiple	Bunch
cc-85	MSF +	Four	Spreading
cc-86	MSF +	Four	Spreading
cc-87	MSF +	Four	Spreading
cc-88	MSF -	Multiple	Spreading
cc-89	MSF -	Multiple	Spreading
cc-90	MSF +	Four	Bunch
cc-91	MSF +	Four	Bunch
cc-92	MSF -	Multiple	Bunch
cc-94	MSF +	Four	*
cc-95	MSF -	Multiple	Spreading
cc-96	MSF +	Four	Spreading
cc-1	MSF +	Four	Bunch
cc-2	MSF +	Four	Spreading
cc-98	MSF +	Four	Spreading
cc-3	MSF +	Four	Erect
cc-100	MSF +	Four	Erect
cc-4	MSF +	Four	Spreading
cc-101	MSF -	Multiple	Bunch
cc-5	MSF +	Four	Erect
cc-102	MSF -	Multiple	Spreading
cc-6	MSF +	Four	Bunch
cc-103	MSF -	Multiple	Erect
cc-7	MSF -	Multiple	Spreading
cc-104	MSF +	Four	Spreading
cc-8	MSF +	Four	Erect
cc-105	MSF -	Multiple	Spreading
cc-9	MSF -	Multiple	Bunch
cc-106	MSF +	Four	Spreading
cc-10	MSF -	Multiple	Bunch
cc-107	MSF -	Multiple	Spreading
cc-11	MSF +	Four	Spreading
cc-108	MSF -	Multiple	Spreading
cc-12	MSF +	Four	Erect
cc-109	MSF -	Multiple	*
cc-13	MSF -	Multiple	Bunch
cc-14	MSF +	Four	Spreading
cc-111	MSF -	Multiple	Erect
cc-15	MSF -	Multiple	Spreading
cc-112	MSF +	Four	Spreading
cc-16	MSF +	Four	Spreading
cc-113	MSF +	Four	Spreading
cc-17	MSF +	Four	Spreading
cc-114	MSF +	Four	Spreading
cc-18	MSF -	Multiple	Spreading
cc-116	MSF -	Multiple	Spreading
cc-20	MSF -	Multiple	Bunch
cc-117	MSF +	Four	Bunch
cc-21	MSF +	Four	Spreading
cc-118	MSF +	Four	*
cc-22	MSF +	Four	Spreading
cc-119	MSF -	Multiple	Spreading
cc-23	MSF -	Multiple	Spreading
cc-120	MSF +	Four	Bunch
cc-24	MSF +	Four	Spreading
cc-121	MSF -	Multiple	Spreading
cc-25	MSF +	Four	Spreading
cc-122	MSF +	Four	Spreading
cc-26	MSF +	Four	Bunch
cc-123	MSF +	Four	Erect
cc-124	MSF +	Four	Spreading
cc-28	MSF +	Four	Erect
cc-125	MSF +	Four	Erect
cc-29	MSF -	Multiple	Spreading
cc-30	MSF +	Four	Spreading
cc-129	MSF -	Multiple	Bunch
cc-130	MSF -	Multiple	Bunch
cc-33	MSF +	Four	Bunch
cc-131	MSF +	Four	Bunch
cc-34	MSF +	Four	Spreading
cc-133	MSF +	Four	Spreading
cc-35	MSF -	Multiple	Spreading
cc-134	MSF +	Four	Spreading
cc-36	MSF +	Four	Bunch
cc-135	MSF -	Multiple	Spreading
cc-37	MSF -	Multiple	Spreading
cc-136	MSF -	Multiple	Spreading
cc-38	MSF +	Four	*
cc-137	MSF -	Multiple	Spreading
cc-39	MSF -	Multiple	Spreading
cc-138	MSF +	Four	Spreading
cc-139	MSF -	Multiple	Bunch
cc-41	MSF +	Four	Erect
cc-140	MSF +	Four	Bunch
cc-42	MSF -	Multiple	Spreading
cc-141	MSF -	Multiple	Spreading
cc-43	MSF +	Four	Spreading
cc-142	MSF -	Multiple	Spreading
cc-44	MSF -	Multiple	Bunch
cc-143	MSF -	Multiple	Spreading
cc-45	MSF +	Four	Erect
cc-144	MSF +	Four	Spreading
cc-46	MSF +	Four	Spreading
cc-145	MSF -	Multiple	Bunch
cc-47	MSF -	Multiple	Bunch
cc-146	MSF +	Four	Spreading
cc-48	MSF -	Multiple	*
cc-147	MSF +	Four	Spreading
cc-49	MSF +	Four	Spreading
cc-148	MSF -	Multiple	Spreading
cc-50	MSF -	Multiple	Bunch
cc-51	MSF -	Multiple	Spreading
cc-52	MSF +	Four	Spreading
cc-151	MSF -	Multiple	Spreading
cc-53	MSF -	Multiple	Spreading
cc-152	MSF +	Four	Spreading
cc-54	MSF -	Multiple	Bunch
cc-153	MSF -	Multiple	Spreading
cc-55	MSF -	Multiple	Bunch
cc-154	MSF -	Multiple	*
cc-56	MSF +	Four	Spreading
cc-155	MSF -	Multiple	Spreading
cc-57	MSF -	Multiple	*
cc-156	MSF -	Multiple	Spreading
cc-58	MSF +	Four	Spreading
cc-157	MSF +	Four	Spreading
cc-59	MSF -	Multiple	Erect
cc-158	MSF +	Four	Bunch
cc-60	MSF +	Four	Erect
cc-159	MSF +	Four	Erect
cc-61	MSF -	Multiple	Bunch
cc-160	MSF +	Four	Spreading
cc-62	MSF -	Multiple	Spreading
cc-63	MSF +	Four	Spreading
cc-162	MSF -	Multiple	Bunch
cc-64	MSF +	Four	Spreading
cc-163	MSF -	Multiple	Bunch
cc-65	MSF -	Multiple	Bunch
cc-164	MSF +	Four	Bunch
cc-66	MSF +	Four	Spreading
cc-165	MSF +	Four	Spreading
cc-67	MSF +	Four	Spreading
cc-166	MSF -	Multiple	Bunch
cc-68	MSF -	Multiple	Bunch
cc-167	MSF +	Four	Spreading
cc-69	MSF -	Multiple	Spreading
cc-168	MSF +	Four	Erect
cc-70	MSF +	Four	Spreading
cc-169	MSF +	Four	Spreading
cc-71	MSF +	Four	Erect
cc-170	MSF -	Multiple	Spreading
cc-72	MSF -	Multiple	Spreading
cc-171	MSF -	Multiple	Spreading
cc-172	MSF -	Multiple	Spreading
cc-74	MSF -	Multiple	Spreading
cc-173	MSF -	Multiple	Bunch
cc-75	MSF +	Four	Bunch
cc-174	MSF -	Multiple	Bunch
cc-76	MSF -	Multiple	Spreading
cc-175	MSF -	Multiple	Bunch
cc-77	MSF -	Multiple	Spreading
cc-176	MSF -	Multiple	Spreading
cc-177	MSF -	Multiple	Bunch
cc-274	MSF -	Multiple	Spreading
cc-178	MSF +	Four	Spreading
cc-179	MSF -	Multiple	Bunch
cc-276	MSF -	Multiple	Spreading
cc-277	MSF +	Four	Bunch
cc-181	MSF -	Multiple	Bunch
cc-278	MSF +	Four	Spreading
cc-182	MSF -	Multiple	Spreading
cc-279	MSF -	Multiple	Bunch
cc-183	MSF -	Multiple	Spreading
cc-280	MSF +	Four	Bunch
cc-184	MSF -	Multiple	Bunch
cc-185	MSF -	Multiple	Bunch
cc-186	MSF -	Multiple	Spreading
cc-283	MSF +	Four	Spreading
cc-187	MSF +	Four	Erect
cc-188	MSF -	Multiple	Bunch
cc-285	MSF -	Multiple	Bunch
cc-286	MSF +	Four	Spreading
cc-190	MSF -	Multiple	Spreading
cc-287	MSF +	Four	Spreading
cc-191	MSF +	Four	Spreading
cc-288	MSF -	Multiple	Bunch
cc-289	MSF -	Multiple	Bunch
cc-193	MSF +	Four	Bunch
cc-290	MSF +	Four	*
cc-291	MSF +	Four	Spreading
cc-195	MSF -	Multiple	Bunch
cc-292	MSF +	Four	*
cc-293	MSF +	Four	Spreading
cc-197	MSF -	Multiple	Spreading
cc-294	MSF +	Four	Spreading
cc-198	MSF -	Multiple	Spreading
cc-199	MSF +	Four	Spreading
cc-296	MSF -	Multiple	Spreading
cc-200	MSF -	Multiple	Bunch
cc-297	MSF +	Four	Spreading
cc-203	MSF -	Multiple	Bunch
cc-204	MSF -	Multiple	*
cc-205	MSF -	Multiple	Bunch
cc-206	MSF -	Multiple	Bunch
cc-207	MSF -	Multiple	Bunch
cc-208	MSF +	Four	Bunch
cc-209	MSF -	Multiple	Bunch
cc-210	MSF -	Multiple	Bunch
cc-211	MSF -	Multiple	Spreading
cc-212	MSF -	Multiple	Bunch
cc-213	MSF -	Multiple	Bunch
cc-214	MSF -	Multiple	Bunch
cc-215	MSF -	Multiple	Bunch
cc-216	MSF +	Four	Spreading
cc-217	MSF -	Multiple	Spreading
cc-218	MSF +	Four	Spreading
cc-219	MSF +	Four	Spreading
cc-220	MSF +	Four	Bunch
cc-221	MSF -	Multiple	Bunch
cc-222	MSF -	Multiple	*
cc-223	MSF -	Multiple	Bunch
cc-225	MSF -	Multiple	Spreading
cc-227	MSF +	Four	Spreading
cc-228	MSF -	Multiple	Bunch
cc-229	MSF -	Multiple	Bunch
cc-231	MSF +	Four	Spreading
cc-232	MSF +	Four	Erect
cc-234	MSF -	Multiple	Bunch
cc-236	MSF -	Multiple	Spreading
cc-237	MSF +	Four	Spreading
cc-238	MSF -	Multiple	Bunch
cc-239	MSF -	Multiple	Bunch
cc-240	MSF -	Multiple	Bunch
cc-242	MSF +	Four	Erect
cc-243	MSF +	Four	Erect
cc-244	MSF +	Four	Spreading
cc-245	MSF +	Four	Bunch
cc-246	MSF +	Four	Spreading
cc-247	MSF +	Four	Erect
cc-248	MSF -	Multiple	Bunch
cc-249	MSF +	Four	Spreading
cc-250	MSF -	Multiple	Bunch
cc-251	MSF -	Multiple	Bunch
cc-252	MSF +	Four	Erect
cc-253	MSF -	Multiple	Spreading
cc-254	MSF +	Four	Spreading
cc-255	MSF -	Multiple	Spreading
cc-256	MSF +	Four	Erect
cc-257	MSF -	Multiple	Bunch
cc-258	MSF +	Four	Spreading
cc-259	MSF +	Four	Spreading
cc-260	MSF +	Four	Spreading
cc-261	MSF -	Multiple	Spreading
cc-263	MSF -	Multiple	Spreading
cc-264	MSF -	Multiple	Bunch
cc-265	MSF +	Four	*
cc-266	MSF +	Four	Spreading
cc-267	MSF +	Four	Erect
cc-268	MSF +	Four	Spreading
cc-269	MSF -	Multiple	Spreading
cc-270	MSF +	Four	Spreading
cc-272	MSF +	Four	Erect
cc-273	MSF -	Multiple	Bunch
