## Supplementary material for "Identification of a Major Locus for Flowering Pattern Sheds Light on Plant Architecture Diversification in Cultivated Peanut": Table S3

### Sheet: Table S3
Gene LIS identifier	Gene Description	Chromosome LIS identifier	Chromosome Location Start	Chromosome Location End
arahy.Tifrunner.gnm2.ann1.Arahy.EY6A1A	Double Clp-N motif-containing P-loop nucleoside triphosphate hydrolases superfamily protein; IPR004176 (Clp, N-terminal), IPR023150 (Double Clp-N motif); GO:0019538 (protein metabolic process)	arahy.Tifrunner.gnm2.Arahy.12	118558137	118563065
arahy.Tifrunner.gnm2.ann1.Arahy.0X8X9Q	protein CLEC16A-like isoform X2 [Glycine max]; IPR019155 (Uncharacterised protein family FPL)	arahy.Tifrunner.gnm2.Arahy.12	118569975	118577321
arahy.Tifrunner.gnm2.ann1.Arahy.E45ZGM	Eukaryotic aspartyl protease family protein; IPR001461 (Aspartic peptidase), IPR021109 (Aspartic peptidase domain); GO:0004190 (aspartic-type endopeptidase activity), GO:0006508 (proteolysis)	arahy.Tifrunner.gnm2.Arahy.12	118581943	118583409
arahy.Tifrunner.gnm2.ann1.Arahy.0Q8MRK	phosphoribosylamine-glycine ligase; IPR000115 (Phosphoribosylglycinamide synthetase), IPR016185 (Pre-ATP-grasp domain); GO:0003824 (catalytic activity), GO:0004637 (phosphoribosylamine-glycine ligase ...	arahy.Tifrunner.gnm2.Arahy.12	118601249	118605335
arahy.Tifrunner.gnm2.ann1.Arahy.27R0NG	cytokinin riboside 5'-monophosphate phosphoribohydrolase LOG7 [Glycine max]; IPR005269 (Cytokinin riboside 5'-monophosphate phosphoribohydrolase LOG)	arahy.Tifrunner.gnm2.Arahy.12	118621563	118627508
arahy.Tifrunner.gnm2.ann1.Arahy.PKQH6A	Alkyl hydroperoxide reductase Thiol specific antioxidant Mal allergen and Peroxiredoxin domain containing protein n=4 Tax=Strongylida RepID=U6NTW3_HAECO; IPR012336 (Thioredoxin-like fold); GO:0016209 ...	arahy.Tifrunner.gnm2.Arahy.12	118639906	118643118
arahy.Tifrunner.gnm2.ann1.Arahy.Y4QQE4	E2F transcription factor 3; IPR011991 (Winged helix-turn-helix DNA-binding domain), IPR015633 (E2F Family); GO:0003700 (sequence-specific DNA binding transcription factor activity), GO:0005667 (transc...	arahy.Tifrunner.gnm2.Arahy.12	118644313	118649013
arahy.Tifrunner.gnm2.ann1.Arahy.7M5QT5	HVA22-like protein J; IPR004345 (TB2/DP1/HVA22-related protein)	arahy.Tifrunner.gnm2.Arahy.12	118651695	118654658
arahy.Tifrunner.gnm2.ann1.Arahy.NT4GU8	Unknown protein	arahy.Tifrunner.gnm2.Arahy.12	118661052	118664835
arahy.Tifrunner.gnm2.ann1.Arahy.49FNXS	Unknown protein	arahy.Tifrunner.gnm2.Arahy.12	118667396	118688425
arahy.Tifrunner.gnm2.ann1.Arahy.M23F8Q	zinc finger MYM-type protein 1-like [Glycine max]; IPR006580 (Zinc finger, TTF-type), IPR025398 (Domain of unknown function DUF4371)	arahy.Tifrunner.gnm2.Arahy.12	118695750	118696831
arahy.Tifrunner.gnm2.ann1.Arahy.Y5CTR1	Unknown protein	arahy.Tifrunner.gnm2.Arahy.12	118700525	118700947
arahy.Tifrunner.gnm2.ann1.Arahy.R63LGU	probable CCR4-associated factor 1 homolog 11-like [Glycine max]; IPR006941 (Ribonuclease CAF1), IPR012337 (Ribonuclease H-like domain); GO:0003676 (nucleic acid binding), GO:0005634 (nucleus)	arahy.Tifrunner.gnm2.Arahy.12	118724325	118725525
arahy.Tifrunner.gnm2.ann1.Arahy.EV2ZWZ	uncharacterized protein LOC100785875 isoform X4 [Glycine max]; IPR024752 (Myb/SANT-like domain)	arahy.Tifrunner.gnm2.Arahy.12	118731030	118734784
arahy.Tifrunner.gnm2.ann1.Arahy.64AR13	Ubiquitin-conjugating enzyme family protein; IPR016135 (Ubiquitin-conjugating enzyme/RWD-like); GO:0016881 (acid-amino acid ligase activity)	arahy.Tifrunner.gnm2.Arahy.12	118736548	118739873
arahy.Tifrunner.gnm2.ann1.Arahy.Z4R61K	Unknown protein	arahy.Tifrunner.gnm2.Arahy.12	118741533	118742693
arahy.Tifrunner.gnm2.ann1.Arahy.WZZH7X	Ulp1 protease family, carboxy-terminal domain protein; IPR003653 (Peptidase C48, SUMO/Sentrin/Ubl1); GO:0006508 (proteolysis), GO:0008234 (cysteine-type peptidase activity)	arahy.Tifrunner.gnm2.Arahy.12	118747631	118752544
arahy.Tifrunner.gnm2.ann1.Arahy.GT0LWE	Unknown protein	arahy.Tifrunner.gnm2.Arahy.12	118753659	118754819
arahy.Tifrunner.gnm2.ann1.Arahy.QHFI3V	methionine S-methyltransferase; IPR015424 (Pyridoxal phosphate-dependent transferase), IPR025779 (Methionine S-methyltransferase); GO:0003824 (catalytic activity), GO:0008168 (methyltransferase activi...	arahy.Tifrunner.gnm2.Arahy.12	118759589	118767218
arahy.Tifrunner.gnm2.ann1.Arahy.E0MSA2	serine/arginine-rich splicing factor 4-like isoform X1 [Glycine max]; IPR001878 (Zinc finger, CCHC-type), IPR012677 (Nucleotide-binding, alpha-beta plait); GO:0000166 (nucleotide binding), GO:0003676 ...	arahy.Tifrunner.gnm2.Arahy.12	118767909	118771665
arahy.Tifrunner.gnm2.ann1.Arahy.QU4087	auxin response factor 17; IPR015300 (DNA-binding pseudobarrel domain); GO:0003677 (DNA binding)	arahy.Tifrunner.gnm2.Arahy.12	118813679	118816223
arahy.Tifrunner.gnm2.ann1.Arahy.7T6Y9P	protein YLS7-like [Glycine max]; IPR025846 (PMR5 N-terminal domain), IPR026057 (PC-Esterase)	arahy.Tifrunner.gnm2.Arahy.12	118826828	118828828
arahy.Tifrunner.gnm2.ann1.Arahy.YV8VHR	LETM1-like protein; IPR011685 (LETM1-like)	arahy.Tifrunner.gnm2.Arahy.12	118827105	118836849
arahy.Tifrunner.gnm2.ann1.Arahy.1WCS7I	Ribosomal protein S5 family protein; IPR000851 (Ribosomal protein S5), IPR014720 (Double-stranded RNA-binding domain); GO:0003723 (RNA binding), GO:0003735 (structural constituent of ribosome), GO:000...	arahy.Tifrunner.gnm2.Arahy.12	118856398	118858837
arahy.Tifrunner.gnm2.ann1.Arahy.ZXWJ3N	casparian strip membrane protein 4-like [Glycine max]; IPR006702 (Uncharacterised protein family UPF0497, trans-membrane plant)	arahy.Tifrunner.gnm2.Arahy.12	118858624	118859801
arahy.Tifrunner.gnm2.ann1.Arahy.R9PEI3	casparian strip membrane protein 4 [Glycine max]; IPR006702 (Uncharacterised protein family UPF0497, trans-membrane plant)	arahy.Tifrunner.gnm2.Arahy.12	118861098	118863736
arahy.Tifrunner.gnm2.ann1.Arahy.ABGU8T	casparian strip membrane protein; IPR006702 (Uncharacterised protein family UPF0497, trans-membrane plant)	arahy.Tifrunner.gnm2.Arahy.12	118865365	118868160
arahy.Tifrunner.gnm2.ann1.Arahy.XHST8G	Tetratricopeptide repeat (TPR)-like superfamily protein; IPR011990 (Tetratricopeptide-like helical); GO:0005515 (protein binding)	arahy.Tifrunner.gnm2.Arahy.12	118868670	118876974
arahy.Tifrunner.gnm2.ann1.Arahy.3C6LBG	sorting nexin 1; IPR001683 (Phox homologous domain), IPR015404 (Vps5 C-terminal); GO:0035091 (phosphatidylinositol binding)	arahy.Tifrunner.gnm2.Arahy.12	118893783	118898332
arahy.Tifrunner.gnm2.ann1.Arahy.TUP4W7	unknown protein; FUNCTIONS IN: molecular_function unknown; INVOLVED IN: biological_process unknown; LOCATED IN: chloroplast thylakoid membrane, chloroplast stroma, chloroplast; EXPRESSED IN: 19 plant ...	arahy.Tifrunner.gnm2.Arahy.12	118899359	118901286
arahy.Tifrunner.gnm2.ann1.Arahy.MC9PPH	chaperone protein dnaJ-related	arahy.Tifrunner.gnm2.Arahy.12	118901736	118905048
arahy.Tifrunner.gnm2.ann1.Arahy.I8M745	ubiquitin 13; IPR000626 (Ubiquitin domain), IPR001975 (Ribosomal protein L40e), IPR011332 (Zinc-binding ribosomal protein), IPR019956 (Ubiquitin); GO:0003735 (structural constituent of ribosome), GO:0...	arahy.Tifrunner.gnm2.Arahy.12	118905776	118907509
arahy.Tifrunner.gnm2.ann1.Arahy.92FEGS	beta-fructofuranosidase; cell wall invertase I; fructosidase; IPR001362 (Glycoside hydrolase, family 32), IPR008985 (Concanavalin A-like lectin/glucanases superfamily), IPR023296 (Glycosyl hydrolase, ...	arahy.Tifrunner.gnm2.Arahy.12	118908007	118910331
arahy.Tifrunner.gnm2.ann1.Arahy.3H6ZQU	cell wall invertase 2	arahy.Tifrunner.gnm2.Arahy.12	118912274	118912948
arahy.Tifrunner.gnm2.ann1.Arahy.0UMA9Y	tyrosine-tRNA ligase-like protein; IPR002305 (Aminoacyl-tRNA synthetase, class Ic); GO:0000166 (nucleotide binding), GO:0004812 (aminoacyl-tRNA ligase activity), GO:0004831 (tyrosine-tRNA ligase activ...	arahy.Tifrunner.gnm2.Arahy.12	118921838	118925103
arahy.Tifrunner.gnm2.ann1.Arahy.AZ092E	uncharacterized protein LOC100781279 [Glycine max]; IPR001242 (Condensation domain)	arahy.Tifrunner.gnm2.Arahy.12	118926231	118928877
arahy.Tifrunner.gnm2.ann1.Arahy.MA7UU4	Unknown protein	arahy.Tifrunner.gnm2.Arahy.12	118934624	118937029
arahy.Tifrunner.gnm2.ann1.Arahy.72V09J	4'-phosphopantetheinyl transferase superfamily; IPR008278 (4'-phosphopantetheinyl transferase superfamily); GO:0000287 (magnesium ion binding), GO:0008897 (holo-[acyl-carrier-protein] synthase activit...	arahy.Tifrunner.gnm2.Arahy.12	118940385	118945827
arahy.Tifrunner.gnm2.ann1.Arahy.24RTVW	uncharacterized protein LOC102670030 [Glycine max]	arahy.Tifrunner.gnm2.Arahy.12	118946839	118948106
arahy.Tifrunner.gnm2.ann1.Arahy.F7MRFZ	Transport ATP-binding protein msbA n=1 Tax=Rubrivivax benzoatilyticus JA2 = ATCC BAA-35 RepID=F3LN64_9BURK; IPR011527 (ABC transporter type 1, transmembrane domain), IPR027417 (P-loop containing nucle...	arahy.Tifrunner.gnm2.Arahy.12	118948296	118953198
arahy.Tifrunner.gnm2.ann1.Arahy.2MM3YT	F-box family protein; IPR001810 (F-box domain); GO:0005515 (protein binding)	arahy.Tifrunner.gnm2.Arahy.12	118953411	118957559
arahy.Tifrunner.gnm2.ann1.Arahy.NGL2PI	3-beta hydroxysteroid dehydrogenase n=1 Tax=Calothrix sp. PCC 7103 RepID=UPI000300188A; IPR008030 (NmrA-like), IPR016040 (NAD(P)-binding domain)	arahy.Tifrunner.gnm2.Arahy.12	118972646	118975800
arahy.Tifrunner.gnm2.ann1.Arahy.K8M445	alpha carbonic anhydrase 1; IPR001148 (Alpha carbonic anhydrase), IPR023561 (Carbonic anhydrase, alpha-class)	arahy.Tifrunner.gnm2.Arahy.12	118976692	118979262
arahy.Tifrunner.gnm2.ann1.Arahy.63YKCR	glutathione S-transferase, amine-terminal domain protein; IPR012336 (Thioredoxin-like fold); GO:0005515 (protein binding), GO:0009055 (electron carrier activity), GO:0045454 (cell redox homeostasis)	arahy.Tifrunner.gnm2.Arahy.12	118988691	118993418
arahy.Tifrunner.gnm2.ann1.Arahy.1GMW3T	uncharacterized protein LOC100780937 [Glycine max]; IPR025322 (Protein of unknown function DUF4228, plant)	arahy.Tifrunner.gnm2.Arahy.12	119015043	119015615
arahy.Tifrunner.gnm2.ann1.Arahy.E2537D	1-(5-phosphoribosyl)-5-[(5- phosphoribosylamino)methylideneamino] imidazole-4-carboxamide isomerase, chloroplastic-like isoform X1 [Glycine max]; IPR011858 (Phosphoribosylformimino-5-aminoimidazole ca...	arahy.Tifrunner.gnm2.Arahy.12	119015987	119019731
arahy.Tifrunner.gnm2.ann1.Arahy.1FC84E	1-(5-phosphoribosyl)-5-[(5- phosphoribosylamino)methylideneamino] imidazole-4-carboxamide isomerase, chloroplastic-like isoform X1 [Glycine max]; IPR006062 (Histidine biosynthesis), IPR011858 (Phospho...	arahy.Tifrunner.gnm2.Arahy.12	119020332	119023603
arahy.Tifrunner.gnm2.ann1.Arahy.V363MI	uncharacterized protein LOC100793911 isoform X3 [Glycine max]	arahy.Tifrunner.gnm2.Arahy.12	119025980	119027342
arahy.Tifrunner.gnm2.ann1.Arahy.2T1KEY	cell division FtsZ-like protein; IPR000158 (Cell division protein FtsZ); GO:0003924 (GTPase activity), GO:0005525 (GTP binding), GO:0005737 (cytoplasm), GO:0006184 (GTP catabolic process), GO:0043234 ...	arahy.Tifrunner.gnm2.Arahy.12	119029413	119034083
arahy.Tifrunner.gnm2.ann1.Arahy.U9DPEL	alpha/beta-Hydrolases superfamily protein	arahy.Tifrunner.gnm2.Arahy.12	119043868	119047872
arahy.Tifrunner.gnm2.ann1.Arahy.BBG51B	flowering locus protein T; IPR008914 (Phosphatidylethanolamine-binding protein PEBP)	arahy.Tifrunner.gnm2.Arahy.12	119064530	119066956
arahy.Tifrunner.gnm2.ann1.Arahy.SCUD5X	uncharacterized protein LOC102669210 [Glycine max]	arahy.Tifrunner.gnm2.Arahy.12	119071152	119071981
arahy.Tifrunner.gnm2.ann1.Arahy.TE0EJF	protein YLS7-like [Glycine max]; IPR025846 (PMR5 N-terminal domain), IPR026057 (PC-Esterase)	arahy.Tifrunner.gnm2.Arahy.12	119074246	119079027
arahy.Tifrunner.gnm2.ann1.Arahy.YCS2XP	uncharacterized protein LOC100789735 isoform X4 [Glycine max]	arahy.Tifrunner.gnm2.Arahy.12	119083188	119085260
arahy.Tifrunner.gnm2.ann1.Arahy.M7XEUY	purple acid phosphatase 22; IPR004843 (Phosphoesterase domain), IPR008963 (Purple acid phosphatase-like, N-terminal), IPR025733 (Iron/zinc purple acid phosphatase-like C-terminal domain); GO:0003993 (...	arahy.Tifrunner.gnm2.Arahy.12	119102882	119108853
arahy.Tifrunner.gnm2.ann1.Arahy.1B95NK	Unknown protein	arahy.Tifrunner.gnm2.Arahy.12	119118311	119118880
arahy.Tifrunner.gnm2.ann1.Arahy.UN6F3P	Transcription initiation factor TFIID subunit A; IPR009072 (Histone-fold); GO:0005669 (transcription factor TFIID complex), GO:0046982 (protein heterodimerization activity)	arahy.Tifrunner.gnm2.Arahy.12	119119487	119121650
arahy.Tifrunner.gnm2.ann1.Arahy.XE4TF0	inosine-uridine preferring nucleoside hydrolase; IPR001910 (Inosine/uridine-preferring nucleoside hydrolase domain), IPR023186 (Inosine/uridine-preferring nucleoside hydrolase)	arahy.Tifrunner.gnm2.Arahy.12	119124182	119127858
arahy.Tifrunner.gnm2.ann1.Arahy.W2ULVC	GDSL-like Lipase/Acylhydrolase superfamily protein; IPR001087 (Lipase, GDSL); GO:0006629 (lipid metabolic process), GO:0016787 (hydrolase activity)	arahy.Tifrunner.gnm2.Arahy.12	119151708	119156747
arahy.Tifrunner.gnm2.ann1.Arahy.69VPM4	Cytochrome P450 superfamily protein; IPR001128 (Cytochrome P450); GO:0004497 (monooxygenase activity), GO:0005506 (iron ion binding), GO:0020037 (heme binding), GO:0055114 (oxidation-reduction process...	arahy.Tifrunner.gnm2.Arahy.12	119166539	119168678
arahy.Tifrunner.gnm2.ann1.Arahy.NFTL98	subtilisin-like serine protease 2; IPR015500 (Peptidase S8, subtilisin-related); GO:0004252 (serine-type endopeptidase activity), GO:0006508 (proteolysis), GO:0042802 (identical protein binding), GO:0...	arahy.Tifrunner.gnm2.Arahy.12	119171425	119173470
arahy.Tifrunner.gnm2.ann1.Arahy.8HK1GR	subtilisin-like serine protease 2; IPR015500 (Peptidase S8, subtilisin-related), IPR023828 (Peptidase S8, subtilisin, Ser-active site); GO:0004252 (serine-type endopeptidase activity), GO:0006508 (pro...	arahy.Tifrunner.gnm2.Arahy.12	119173512	119177201
arahy.Tifrunner.gnm2.ann1.Arahy.X9L46I	calmodulin-binding family protein; IPR000048 (IQ motif, EF-hand binding site); GO:0005515 (protein binding)	arahy.Tifrunner.gnm2.Arahy.12	119178447	119182577
arahy.Tifrunner.gnm2.ann1.Arahy.7DR0YX	60S acidic ribosomal protein family; IPR001813 (Ribosomal protein L10/L12); GO:0003735 (structural constituent of ribosome), GO:0005622 (intracellular), GO:0005840 (ribosome), GO:0006414 (translationa...	arahy.Tifrunner.gnm2.Arahy.12	119191932	119193561
arahy.Tifrunner.gnm2.ann1.Arahy.34TJV2	monodehydroascorbate reductase 1; IPR013027 (FAD-dependent pyridine nucleotide-disulphide oxidoreductase), IPR016156 (FAD/NAD-linked reductase, dimerisation domain), IPR023753 (Pyridine nucleotide-dis...	arahy.Tifrunner.gnm2.Arahy.12	119193762	119197792
arahy.Tifrunner.gnm2.ann1.Arahy.W27D8N	Protein kinase superfamily protein; IPR011009 (Protein kinase-like domain); GO:0004672 (protein kinase activity), GO:0004674 (protein serine/threonine kinase activity), GO:0005524 (ATP binding), GO:00...	arahy.Tifrunner.gnm2.Arahy.12	119211565	119216412
arahy.Tifrunner.gnm2.ann1.Arahy.133YU3	Serine/threonine protein phosphatase family protein; IPR004843 (Phosphoesterase domain); GO:0016787 (hydrolase activity)	arahy.Tifrunner.gnm2.Arahy.12	119216880	119220381
arahy.Tifrunner.gnm2.ann1.Arahy.TU8IY1	1,4-alpha-glucan-branching enzyme-like [Glycine max]; IPR013780 (Glycosyl hydrolase, family 13, all-beta), IPR015902 (Glycoside hydrolase, family 13); GO:0003824 (catalytic activity), GO:0005975 (carb...	arahy.Tifrunner.gnm2.Arahy.12	119227362	119233529
arahy.Tifrunner.gnm2.ann1.Arahy.W633S9	uncharacterized protein LOC100814311 [Glycine max]	arahy.Tifrunner.gnm2.Arahy.12	119246910	119250990
arahy.Tifrunner.gnm2.ann1.Arahy.K09AJ1	trihelix transcription factor GT-2-like [Glycine max]; IPR017877 (Myb-like domain)	arahy.Tifrunner.gnm2.Arahy.12	119273109	119276766
arahy.Tifrunner.gnm2.ann1.Arahy.I6INWT	metacaspase 1; IPR011600 (Peptidase C14, caspase domain); GO:0004197 (cysteine-type endopeptidase activity), GO:0006508 (proteolysis)	arahy.Tifrunner.gnm2.Arahy.12	119283004	119286383
arahy.Tifrunner.gnm2.ann1.Arahy.S70RIU	fructose-bisphosphate aldolase 2; IPR000741 (Fructose-bisphosphate aldolase, class-I), IPR013785 (Aldolase-type TIM barrel); GO:0003824 (catalytic activity), GO:0004332 (fructose-bisphosphate aldolase...	arahy.Tifrunner.gnm2.Arahy.12	119287511	119289688
arahy.Tifrunner.gnm2.ann1.Arahy.NCX3KP	putative phytosulfokines 6-like isoform X4 [Glycine max]; IPR009438 (Phytosulfokine); GO:0005576 (extracellular region), GO:0008083 (growth factor activity), GO:0008283 (cell proliferation)	arahy.Tifrunner.gnm2.Arahy.12	119293851	119298352
arahy.Tifrunner.gnm2.ann1.Arahy.2QY0R3	uncharacterized protein LOC100811629 isoform X3 [Glycine max]; IPR006569 (CID domain), IPR007087 (Zinc finger, C2H2), IPR008942 (ENTH/VHS); GO:0046872 (metal ion binding)	arahy.Tifrunner.gnm2.Arahy.12	119308128	119314581
arahy.Tifrunner.gnm2.ann1.Arahy.YFKM11	heat shock transcription factor A3; IPR011991 (Winged helix-turn-helix DNA-binding domain), IPR027725 (Heat shock transcription factor family); GO:0003700 (sequence-specific DNA binding transcription ...	arahy.Tifrunner.gnm2.Arahy.12	119320240	119323446
arahy.Tifrunner.gnm2.ann1.Arahy.JEK05P	Protein kinase superfamily protein; IPR011009 (Protein kinase-like domain), IPR028324 (Serine/threonine-protein kinase CTR1/EDR1); GO:0004672 (protein kinase activity), GO:0004674 (protein serine/thre...	arahy.Tifrunner.gnm2.Arahy.12	119324019	119330944
arahy.Tifrunner.gnm2.ann1.Arahy.AM3VD0	protein ROS1-like isoform X4 [Glycine max]; IPR011257 (DNA glycosylase), IPR023170 (Helix-turn-helix, base-excision DNA repair, C-terminal); GO:0003824 (catalytic activity), GO:0006281 (DNA repair), G...	arahy.Tifrunner.gnm2.Arahy.12	119346298	119354108
arahy.Tifrunner.gnm2.ann1.Arahy.C1A3DY	sterol C-14 reductase; IPR001171 (Ergosterol biosynthesis ERG4/ERG24); GO:0016020 (membrane), GO:0055114 (oxidation-reduction process)	arahy.Tifrunner.gnm2.Arahy.12	119369794	119374046
arahy.Tifrunner.gnm2.ann1.Arahy.3T37VD	glucomannan 4-beta-mannosyltransferase 9-like [Glycine max]	arahy.Tifrunner.gnm2.Arahy.12	119375217	119379468
arahy.Tifrunner.gnm2.ann1.Arahy.J0FFTC	glucomannan 4-beta-mannosyltransferase 9-like [Glycine max]	arahy.Tifrunner.gnm2.Arahy.12	119380606	119382233
arahy.Tifrunner.gnm2.ann1.Arahy.UEVJ5G	AT hook motif DNA-binding family protein; IPR005175 (Domain of unknown function DUF296)	arahy.Tifrunner.gnm2.Arahy.12	119400709	119402369
arahy.Tifrunner.gnm2.ann1.Arahy.C1UQYX	3-deoxy-D-manno-octulosonic-acid transferase; IPR007507 (3-deoxy-D-manno-octulosonic-acid transferase, N-terminal)	arahy.Tifrunner.gnm2.Arahy.12	119425916	119430722
arahy.Tifrunner.gnm2.ann1.Arahy.490CYA	receptor-like kinase 1; IPR001611 (Leucine-rich repeat), IPR011009 (Protein kinase-like domain), IPR025875 (Leucine rich repeat 4); GO:0004672 (protein kinase activity), GO:0005515 (protein binding), ...	arahy.Tifrunner.gnm2.Arahy.12	119444279	119447383
arahy.Tifrunner.gnm2.ann1.Arahy.Q0U0LT	uridylate kinase; IPR001048 (Aspartate/glutamate/uridylate kinase), IPR015963 (Uridylate kinase, bacteria); GO:0005737 (cytoplasm), GO:0006221 (pyrimidine nucleotide biosynthetic process), GO:0033862 ...	arahy.Tifrunner.gnm2.Arahy.12	119447511	119451402
arahy.Tifrunner.gnm2.ann1.Arahy.YP465N	Pyruvate kinase family protein; IPR001697 (Pyruvate kinase); GO:0000287 (magnesium ion binding), GO:0003824 (catalytic activity), GO:0004743 (pyruvate kinase activity), GO:0006096 (glycolysis), GO:003...	arahy.Tifrunner.gnm2.Arahy.12	119453705	119459491
arahy.Tifrunner.gnm2.ann1.Arahy.Q5JGPT	uncharacterized protein DDB_G0290301 isoform X1 [Glycine max]	arahy.Tifrunner.gnm2.Arahy.12	119460549	119463742
arahy.Tifrunner.gnm2.ann1.Arahy.S3ND81	transcription regulatory protein SNF2-like isoform X3 [Glycine max]	arahy.Tifrunner.gnm2.Arahy.12	119466656	119468823
arahy.Tifrunner.gnm2.ann1.Arahy.AH3WI5	F-box family protein; IPR001810 (F-box domain), IPR025886 (Phloem protein 2-like); GO:0005515 (protein binding)	arahy.Tifrunner.gnm2.Arahy.12	119471591	119474827
arahy.Tifrunner.gnm2.ann1.Arahy.9FH087	DNA-binding protein, putative, expressed n=1 Tax=Oryza sativa subsp. japonica RepID=Q10R58_ORYSJ; IPR009057 (Homeodomain-like); GO:0000976 (transcription regulatory region sequence-specific DNA bindin...	arahy.Tifrunner.gnm2.Arahy.12	119485884	119488192
arahy.Tifrunner.gnm2.ann1.Arahy.Y2FUU3	60S ribosomal protein L24-2; IPR000988 (Ribosomal protein L24e-related), IPR023441 (Ribosomal protein L24e domain), IPR023442 (Ribosomal protein L24e, conserved site)	arahy.Tifrunner.gnm2.Arahy.12	119490097	119492010
arahy.Tifrunner.gnm2.ann1.Arahy.H9FQ65	Protein kinase superfamily protein; IPR011009 (Protein kinase-like domain); GO:0004672 (protein kinase activity), GO:0004674 (protein serine/threonine kinase activity), GO:0005524 (ATP binding), GO:00...	arahy.Tifrunner.gnm2.Arahy.12	119494039	119498628
arahy.Tifrunner.gnm2.ann1.Arahy.Q4JBZ8	Sulfite exporter TauE/SafE family protein; IPR002781 (Transmembrane protein TauE like); GO:0016021 (integral component of membrane)	arahy.Tifrunner.gnm2.Arahy.12	119502148	119505982
arahy.Tifrunner.gnm2.ann1.Arahy.MVX6TJ	late embryogenesis abundant protein, putative / LEA protein, putative; IPR004238 (Late embryogenesis abundant protein, LEA-3)	arahy.Tifrunner.gnm2.Arahy.12	119518424	119521817
arahy.Tifrunner.gnm2.ann1.Arahy.70B70G	probable glycosyltransferase At5g03795-like [Glycine max]; IPR004263 (Exostosin-like)	arahy.Tifrunner.gnm2.Arahy.12	119522279	119532621
arahy.Tifrunner.gnm2.ann1.Arahy.1YXT4F	threonine dehydratase biosynthetic protein; IPR001721 (ACT-like domain), IPR001926 (Tryptophan synthase beta subunit-like PLP-dependent enzymes superfamily), IPR005787 (Threonine dehydratase, biosynth...	arahy.Tifrunner.gnm2.Arahy.12	119538616	119542850
arahy.Tifrunner.gnm2.ann1.Arahy.5H9RXZ	protein CHUP1, chloroplastic-like [Glycine max]	arahy.Tifrunner.gnm2.Arahy.12	119560171	119562772
arahy.Tifrunner.gnm2.ann1.Arahy.BLF45B	FKBP-like peptidyl-prolyl cis-trans isomerase family protein; IPR001179 (Peptidyl-prolyl cis-trans isomerase, FKBP-type, domain), IPR023566 (Peptidyl-prolyl cis-trans isomerase, FKBP-type); GO:0006457...	arahy.Tifrunner.gnm2.Arahy.12	119563824	119565913
arahy.Tifrunner.gnm2.ann1.Arahy.P92TZX	cactin-like isoform X1 [Glycine max]; IPR018816 (Cactin, domain), IPR019134 (Cactin C-terminal domain); GO:0005515 (protein binding)	arahy.Tifrunner.gnm2.Arahy.12	119565491	119571421
arahy.Tifrunner.gnm2.ann1.Arahy.TXX6G9	nucleotide binding; nucleic acid binding; RNA binding; IPR006515 (Polyadenylate binding protein, human types 1, 2, 3, 4), IPR012677 (Nucleotide-binding, alpha-beta plait); GO:0000166 (nucleotide bindi...	arahy.Tifrunner.gnm2.Arahy.12	119572028	119576864
arahy.Tifrunner.gnm2.ann1.Arahy.XNS8HC	Eukaryotic aspartyl protease family protein; IPR001461 (Aspartic peptidase), IPR021109 (Aspartic peptidase domain); GO:0004190 (aspartic-type endopeptidase activity), GO:0006508 (proteolysis)	arahy.Tifrunner.gnm2.Arahy.12	119585739	119590457
arahy.Tifrunner.gnm2.ann1.Arahy.45ESD9	DEAD-box ATP-dependent RNA helicase-like protein; IPR001650 (Helicase, C-terminal), IPR014001 (Helicase, superfamily 1/2, ATP-binding domain), IPR014014 (RNA helicase, DEAD-box type, Q motif), IPR0274...	arahy.Tifrunner.gnm2.Arahy.12	119596506	119600358
arahy.Tifrunner.gnm2.ann1.Arahy.M3KAW1	Tetratricopeptide repeat (TPR)-like superfamily protein; IPR018961 (DnaJ homologue, subfamily C, member 28, conserved domain)	arahy.Tifrunner.gnm2.Arahy.12	119600787	119602482
arahy.Tifrunner.gnm2.ann1.Arahy.R92IIS	vacuolar protein-sorting-associated protein 37 homolog 1-like [Glycine max]; IPR009851 (Modifier of rudimentary, Modr)	arahy.Tifrunner.gnm2.Arahy.12	119602916	119605019
arahy.Tifrunner.gnm2.ann1.Arahy.ES7II1	PLATZ transcription factor family protein	arahy.Tifrunner.gnm2.Arahy.12	119612546	119614784
arahy.Tifrunner.gnm2.ann1.Arahy.D7QF3J	NCS1 nucleoside transporter family protein n=2 Tax=Streptomyces RepID=J2A304_9ACTO; IPR001248 (Permease, cytosine/purines, uracil, thiamine, allantoin); GO:0015205 (nucleobase transmembrane transporte...	arahy.Tifrunner.gnm2.Arahy.12	119616784	119619274
arahy.Tifrunner.gnm2.ann1.Arahy.KM6PJB	2-oxoglutarate (2OG) and Fe(II)-dependent oxygenase superfamily protein; IPR002283 (Isopenicillin N synthase), IPR026992 (Non-haem dioxygenase N-terminal domain), IPR027443 (Isopenicillin N synthase-l...	arahy.Tifrunner.gnm2.Arahy.12	119635480	119640499
arahy.Tifrunner.gnm2.ann1.Arahy.12WBQG	Cytochrome P450 superfamily protein; IPR001128 (Cytochrome P450); GO:0005506 (iron ion binding), GO:0020037 (heme binding), GO:0055114 (oxidation-reduction process)	arahy.Tifrunner.gnm2.Arahy.12	119645835	119650877
arahy.Tifrunner.gnm2.ann1.Arahy.FKX1H2	myosin-9-like [Glycine max]; IPR019448 (EEIG1/EHBP1 N-terminal domain)	arahy.Tifrunner.gnm2.Arahy.12	119656333	119663180
arahy.Tifrunner.gnm2.ann1.Arahy.SGP77C	Maturase K n=6 Tax=Dalbergieae RepID=MATK_STYHA; IPR024937 (Domain X), IPR024942 (Maturase MatK, N-terminal domain); GO:0006397 (mRNA processing)	arahy.Tifrunner.gnm2.Arahy.12	119663798	119665734
arahy.Tifrunner.gnm2.ann1.Arahy.ZR769L	uncharacterized protein LOC100791258 isoform X2 [Glycine max]; IPR009057 (Homeodomain-like); GO:0003677 (DNA binding)	arahy.Tifrunner.gnm2.Arahy.12	119671197	119676095
arahy.Tifrunner.gnm2.ann1.Arahy.WMSG0H	RING/FYVE/PHD zinc finger superfamily protein; IPR013083 (Zinc finger, RING/FYVE/PHD-type), IPR016181 (Acyl-CoA N-acyltransferase); GO:0005515 (protein binding), GO:0008270 (zinc ion binding)	arahy.Tifrunner.gnm2.Arahy.12	119685627	119694621
arahy.Tifrunner.gnm2.ann1.Arahy.A38ZG2	UDP-Glycosyltransferase superfamily protein; IPR002213 (UDP-glucuronosyl/UDP-glucosyltransferase); GO:0008152 (metabolic process)	arahy.Tifrunner.gnm2.Arahy.12	119694826	119696310
arahy.Tifrunner.gnm2.ann1.Arahy.XH8VJW	UDP-Glycosyltransferase superfamily protein; IPR002213 (UDP-glucuronosyl/UDP-glucosyltransferase); GO:0008152 (metabolic process)	arahy.Tifrunner.gnm2.Arahy.12	119700108	119701640
arahy.Tifrunner.gnm2.ann1.Arahy.PW95F2	UDP-Glycosyltransferase superfamily protein; IPR002213 (UDP-glucuronosyl/UDP-glucosyltransferase); GO:0008152 (metabolic process)	arahy.Tifrunner.gnm2.Arahy.12	119704304	119705761
arahy.Tifrunner.gnm2.ann1.Arahy.HTLX8Z	Pathogenesis-related thaumatin superfamily protein; IPR001938 (Thaumatin)	arahy.Tifrunner.gnm2.Arahy.12	119709419	119713896
arahy.Tifrunner.gnm2.ann1.Arahy.C1H5ND	Pathogenesis-related thaumatin superfamily protein; IPR001938 (Thaumatin)	arahy.Tifrunner.gnm2.Arahy.12	119715452	119717611
arahy.Tifrunner.gnm2.ann1.Arahy.47Y2D4	Pathogenesis-related thaumatin superfamily protein; IPR001938 (Thaumatin)	arahy.Tifrunner.gnm2.Arahy.12	119719255	119720762
arahy.Tifrunner.gnm2.ann1.Arahy.7710RN	glutamate-ammonia ligase-like protein; IPR001938 (Thaumatin), IPR006992 (Amidohydrolase 2), IPR008147 (Glutamine synthetase, beta-Grasp), IPR014746 (Glutamine synthetase/guanido kinase, catalytic doma...	arahy.Tifrunner.gnm2.Arahy.12	119728066	119734497
arahy.Tifrunner.gnm2.ann1.Arahy.KYG50C	Pathogenesis-related thaumatin superfamily protein; IPR001938 (Thaumatin)	arahy.Tifrunner.gnm2.Arahy.12	119735928	119738105
arahy.Tifrunner.gnm2.ann1.Arahy.5D5NM3	Pathogenesis-related thaumatin superfamily protein; IPR001938 (Thaumatin)	arahy.Tifrunner.gnm2.Arahy.12	119739750	119741257
arahy.Tifrunner.gnm2.ann1.Arahy.7YQ2TW	glutamate-ammonia ligase-like protein; IPR006992 (Amidohydrolase 2), IPR008147 (Glutamine synthetase, beta-Grasp), IPR014746 (Glutamine synthetase/guanido kinase, catalytic domain); GO:0003824 (cataly...	arahy.Tifrunner.gnm2.Arahy.12	119748561	119753987
arahy.Tifrunner.gnm2.ann1.Arahy.YDD7G1	Phosphatidylinositol-4-phosphate 5-kinase family protein; IPR023610 (Phosphatidylinositol-4-phosphate 5-kinase), IPR027483 (Phosphatidylinositol-4-phosphate 5-kinase, C-terminal), IPR027484 (Phosphati...	arahy.Tifrunner.gnm2.Arahy.12	119764905	119769703
arahy.Tifrunner.gnm2.ann1.Arahy.A2V3CL	GTP-binding nuclear protein Ran-3 [Glycine max]; IPR001806 (Small GTPase superfamily), IPR002041 (Ran GTPase), IPR005225 (Small GTP-binding protein domain), IPR024156 (Small GTPase superfamily, ARF ty...	arahy.Tifrunner.gnm2.Arahy.12	119770852	119772281
arahy.Tifrunner.gnm2.ann1.Arahy.HJT5F9	ankyrin repeat-containing protein [Glycine max]; IPR020683 (Ankyrin repeat-containing domain); GO:0005515 (protein binding)	arahy.Tifrunner.gnm2.Arahy.12	119772620	119774313
arahy.Tifrunner.gnm2.ann1.Arahy.Q2F4V5	alpha carbonic anhydrase 7; IPR001148 (Alpha carbonic anhydrase), IPR023561 (Carbonic anhydrase, alpha-class)	arahy.Tifrunner.gnm2.Arahy.12	119784316	119786528
arahy.Tifrunner.gnm2.ann1.Arahy.4R8EXU	Pectate lyase family protein; IPR011050 (Pectin lyase fold/virulence factor), IPR018082 (AmbAllergen)	arahy.Tifrunner.gnm2.Arahy.12	119793294	119797176
arahy.Tifrunner.gnm2.ann1.Arahy.C70JJY	Protein phosphatase 2A regulatory B subunit family protein; IPR002554 (Protein phosphatase 2A, regulatory B subunit, B56), IPR016024 (Armadillo-type fold); GO:0000159 (protein phosphatase type 2A comp...	arahy.Tifrunner.gnm2.Arahy.12	119797425	119800925
arahy.Tifrunner.gnm2.ann1.Arahy.TME3KI	Major facilitator superfamily protein; IPR010658 (Nodulin-like), IPR016196 (Major facilitator superfamily domain, general substrate transporter)	arahy.Tifrunner.gnm2.Arahy.12	119804318	119808279
arahy.Tifrunner.gnm2.ann1.Arahy.NKEM9Y	heparan-alpha-glucosaminide N-acetyltransferase-like protein; IPR012429 (Protein of unknown function DUF1624)	arahy.Tifrunner.gnm2.Arahy.12	119817952	119823060
arahy.Tifrunner.gnm2.ann1.Arahy.NDI7S1	ACT domain-containing protein; IPR002912 (ACT domain); GO:0008152 (metabolic process), GO:0016597 (amino acid binding)	arahy.Tifrunner.gnm2.Arahy.12	119824392	119827209
arahy.Tifrunner.gnm2.ann1.Arahy.9PBJ5X	Ribosomal protein L30/L7 family protein; IPR005998 (Ribosomal protein L7, eukaryotic)	arahy.Tifrunner.gnm2.Arahy.12	119834170	119838547
arahy.Tifrunner.gnm2.ann1.Arahy.M25UX0	transmembrane protein, putative	arahy.Tifrunner.gnm2.Arahy.12	119842852	119845509
arahy.Tifrunner.gnm2.ann1.Arahy.A5JVQI	xyloglucan endotransglucosylase/hydrolase 32; IPR008985 (Concanavalin A-like lectin/glucanases superfamily), IPR016455 (Xyloglucan endotransglucosylase/hydrolase); GO:0005618 (cell wall), GO:0005975 (...	arahy.Tifrunner.gnm2.Arahy.12	119848011	119852987
arahy.Tifrunner.gnm2.ann1.Arahy.CNXN93	general transcription factor 3C-like protein; IPR019136 (Transcription factor IIIC, subunit 5)	arahy.Tifrunner.gnm2.Arahy.12	119858709	119863467
arahy.Tifrunner.gnm2.ann1.Arahy.61VEI2	uncharacterized protein LOC100306573 isoform X4 [Glycine max]; IPR025124 (Domain of unknown function DUF4050)	arahy.Tifrunner.gnm2.Arahy.12	119865556	119866473
arahy.Tifrunner.gnm2.ann1.Arahy.C885SU	unknown protein; FUNCTIONS IN: molecular_function unknown; LOCATED IN: chloroplast; EXPRESSED IN: 22 plant structures; EXPRESSED DURING: 13 growth stages; Has 172 Blast hits to 172 proteins in 58 spec...	arahy.Tifrunner.gnm2.Arahy.12	119869503	119871069
arahy.Tifrunner.gnm2.ann1.Arahy.J3RTVJ	5'-AMP-activated protein kinase-related; IPR014756 (Immunoglobulin E-set)	arahy.Tifrunner.gnm2.Arahy.12	119871988	119876016
arahy.Tifrunner.gnm2.ann1.Arahy.BA5SFE	MYB transcription factor MYB60 [Glycine max]; IPR009057 (Homeodomain-like); GO:0003677 (DNA binding), GO:0003682 (chromatin binding)	arahy.Tifrunner.gnm2.Arahy.12	119880146	119883163
arahy.Tifrunner.gnm2.ann1.Arahy.UZM884	hypothetical protein	arahy.Tifrunner.gnm2.Arahy.12	119914714	119918513
arahy.Tifrunner.gnm2.ann1.Arahy.UMX69X	ATP binding cassette subfamily B1; IPR011527 (ABC transporter type 1, transmembrane domain), IPR027417 (P-loop containing nucleoside triphosphate hydrolase); GO:0000166 (nucleotide binding), GO:000552...	arahy.Tifrunner.gnm2.Arahy.12	119943429	119950229
arahy.Tifrunner.gnm2.ann1.Arahy.922X53	nuclear pore complex protein Nup160-like isoform X1 [Glycine max]; IPR015943 (WD40/YVTN repeat-like-containing domain), IPR021717 (Nucleoporin Nup120/160); GO:0005515 (protein binding)	arahy.Tifrunner.gnm2.Arahy.12	119952231	119963437
arahy.Tifrunner.gnm2.ann1.Arahy.D9FX9P	zinc finger (C2H2 type) family protein; IPR003604 (Zinc finger, U1-type), IPR007087 (Zinc finger, C2H2), IPR022755 (Zinc finger, double-stranded RNA binding); GO:0003676 (nucleic acid binding), GO:000...	arahy.Tifrunner.gnm2.Arahy.12	119964608	119965587
arahy.Tifrunner.gnm2.ann1.Arahy.ZXD8B5	Heavy metal transport/detoxification superfamily protein; IPR006121 (Heavy metal-associated domain, HMA); GO:0030001 (metal ion transport), GO:0046872 (metal ion binding)	arahy.Tifrunner.gnm2.Arahy.12	119975922	119977032
arahy.Tifrunner.gnm2.ann1.Arahy.BNFJ04	Unknown protein	arahy.Tifrunner.gnm2.Arahy.12	119990943	119991697
arahy.Tifrunner.gnm2.ann1.Arahy.C2LQEN	SAUR-like auxin-responsive protein family; IPR001792 (Acylphosphatase-like domain), IPR003676 (Auxin-induced protein, ARG7), IPR020456 (Acylphosphatase); GO:0003998 (acylphosphatase activity)	arahy.Tifrunner.gnm2.Arahy.12	119999552	120002861
arahy.Tifrunner.gnm2.ann1.Arahy.8Z8BZM	thylakoid lumenal 15.0 kDa protein; IPR007621 (TPM domain)	arahy.Tifrunner.gnm2.Arahy.12	120017622	120021580
arahy.Tifrunner.gnm2.ann1.Arahy.8SX3C7	RNA polymerase sigma factor; IPR014284 (RNA polymerase sigma-70 like domain); GO:0003677 (DNA binding), GO:0003700 (sequence-specific DNA binding transcription factor activity), GO:0016987 (sigma fact...	arahy.Tifrunner.gnm2.Arahy.12	120032499	120036855
arahy.Tifrunner.gnm2.ann1.Arahy.SUG60F	OTU domain-containing protein 3-like isoform X3 [Glycine max]; IPR003323 (Ovarian tumour, otubain)	arahy.Tifrunner.gnm2.Arahy.12	120042124	120047857
arahy.Tifrunner.gnm2.ann1.Arahy.BA0153	Protein kinase superfamily protein; IPR011009 (Protein kinase-like domain), IPR013320 (Concanavalin A-like lectin/glucanase, subgroup); GO:0004672 (protein kinase activity), GO:0005524 (ATP binding), ...	arahy.Tifrunner.gnm2.Arahy.12	120049505	120053597
arahy.Tifrunner.gnm2.ann1.Arahy.EZM0ZQ	ATP-binding ABC transporter; IPR027417 (P-loop containing nucleoside triphosphate hydrolase); GO:0000166 (nucleotide binding), GO:0005524 (ATP binding), GO:0016887 (ATPase activity), GO:0017111 (nucle...	arahy.Tifrunner.gnm2.Arahy.12	120055195	120059328
arahy.Tifrunner.gnm2.ann1.Arahy.S5L34I	telomere repeat-binding protein 3-like isoform X1 [Glycine max]; IPR009057 (Homeodomain-like); GO:0003677 (DNA binding), GO:0003682 (chromatin binding)	arahy.Tifrunner.gnm2.Arahy.12	120060352	120065732
arahy.Tifrunner.gnm2.ann1.Arahy.RF4W67	SAUR-like auxin-responsive protein family; IPR003676 (Auxin-induced protein, ARG7)	arahy.Tifrunner.gnm2.Arahy.12	120068744	120069109
arahy.Tifrunner.gnm2.ann1.Arahy.W3Z0VE	adenosine kinase 2; IPR001805 (Adenosine kinase); GO:0004001 (adenosine kinase activity), GO:0006166 (purine ribonucleoside salvage)	arahy.Tifrunner.gnm2.Arahy.12	120070585	120075154
arahy.Tifrunner.gnm2.ann1.Arahy.5N3GR0	isocitrate dehydrogenase V; IPR001804 (Isocitrate and isopropylmalate dehydrogenases family), IPR024084 (Isopropylmalate dehydrogenase-like domain); GO:0000287 (magnesium ion binding), GO:0004449 (iso...	arahy.Tifrunner.gnm2.Arahy.12	120076713	120078928
arahy.Tifrunner.gnm2.ann1.Arahy.5H4H17	phenylalanine ammonia-lyase 2; IPR001106 (Aromatic amino acid lyase), IPR023144 (Phenylalanine ammonia-lyase, shielding domain), IPR024083 (Fumarase/histidase, N-terminal); GO:0003824 (catalytic activ...	arahy.Tifrunner.gnm2.Arahy.12	120079684	120083799
arahy.Tifrunner.gnm2.ann1.Arahy.J4YCND	RNA-binding protein 39-like [Glycine max]; IPR012677 (Nucleotide-binding, alpha-beta plait); GO:0000166 (nucleotide binding), GO:0003676 (nucleic acid binding)	arahy.Tifrunner.gnm2.Arahy.12	120093767	120096141
arahy.Tifrunner.gnm2.ann1.Arahy.Z95P5D	cyclic nucleotide-gated ion channel-like protein; IPR005821 (Ion transport domain), IPR014710 (RmlC-like jelly roll fold); GO:0005216 (ion channel activity), GO:0006811 (ion transport), GO:0016020 (me...	arahy.Tifrunner.gnm2.Arahy.12	120097636	120100693
arahy.Tifrunner.gnm2.ann1.Arahy.N3PCBE	cytokinin riboside 5'-monophosphate phosphoribohydrolase LOG1 [Glycine max]; IPR005269 (Cytokinin riboside 5'-monophosphate phosphoribohydrolase LOG)	arahy.Tifrunner.gnm2.Arahy.12	120123860	120128866
arahy.Tifrunner.gnm2.ann1.Arahy.R2T4RC	BTB/POZ domain-containing protein [Glycine max]; IPR011333 (BTB/POZ fold), IPR027356 (NPH3 domain); GO:0005515 (protein binding)	arahy.Tifrunner.gnm2.Arahy.12	120130288	120139168
arahy.Tifrunner.gnm2.ann1.Arahy.Y1X04L	auxin response factor 16; IPR003311 (AUX/IAA protein), IPR010525 (Auxin response factor), IPR015300 (DNA-binding pseudobarrel domain); GO:0003677 (DNA binding), GO:0005634 (nucleus), GO:0009725 (respo...	arahy.Tifrunner.gnm2.Arahy.12	120154236	120157996
arahy.Tifrunner.gnm2.ann1.Arahy.HNS49Q	uncharacterized protein LOC100803312 isoform X1 [Glycine max]	arahy.Tifrunner.gnm2.Arahy.12	120165503	120166976
arahy.Tifrunner.gnm2.ann1.Arahy.C9SE0R	hypothetical protein	arahy.Tifrunner.gnm2.Arahy.12	120194044	120195204
arahy.Tifrunner.gnm2.ann1.Arahy.QYJ7WZ	uncharacterized protein LOC100776243 isoform X3 [Glycine max]	arahy.Tifrunner.gnm2.Arahy.12	120199016	120200444
arahy.Tifrunner.gnm2.ann1.Arahy.H9YK32	F-box protein interaction domain protein; IPR001810 (F-box domain), IPR017451 (F-box associated interaction domain); GO:0005515 (protein binding)	arahy.Tifrunner.gnm2.Arahy.12	120202336	120204184
arahy.Tifrunner.gnm2.ann1.Arahy.R6H1XR	Thymidine kinase; IPR001267 (Thymidine kinase), IPR027417 (P-loop containing nucleoside triphosphate hydrolase); GO:0004797 (thymidine kinase activity), GO:0005524 (ATP binding)	arahy.Tifrunner.gnm2.Arahy.12	120214598	120219223
arahy.Tifrunner.gnm2.ann1.Arahy.BLVE7G	uncharacterized protein LOC100776243 isoform X3 [Glycine max]	arahy.Tifrunner.gnm2.Arahy.12	120219597	120220479
arahy.Tifrunner.gnm2.ann1.Arahy.V9ZM2V	serine/threonine-protein phosphatase 7 long form homolog [Glycine max]; IPR019557 (Aminotransferase-like, plant mobile domain)	arahy.Tifrunner.gnm2.Arahy.12	120221044	120222653
arahy.Tifrunner.gnm2.ann1.Arahy.J8N2TZ	F-box protein interaction domain protein; IPR001810 (F-box domain), IPR017451 (F-box associated interaction domain); GO:0005515 (protein binding)	arahy.Tifrunner.gnm2.Arahy.12	120223219	120225315
