## Supplementary material for "Identification of a Major Locus for Flowering Pattern Sheds Light on Plant Architecture Diversification in Cultivated Peanut": Table S4

### Sheet: Table S4
Name	Species	Chromosome	Start	End	Gene Family	Description	Domains
arahy.02PX6U	arahy	arahy.Arahy.06	71914130	71915947	legfed_v1_0.L_18BH5B	flowering locus protein T; IPR008914 (Phosphatidylethanolamine-binding protein PEBP)	G3DSA:3.90.280.10 PF01161 PS01220 PTHR11362 SSF49777
arahy.2I11L4	arahy	arahy.Arahy.20	5682075	5684382	legfed_v1_0.L_2QCQXZ	flowering locus protein T; IPR008914 (Phosphatidylethanolamine-binding protein PEBP)	G3DSA:3.90.280.10 PF01161 PS01220 PTHR11362 SSF49777
arahy.4GAQ4U	arahy	arahy.Arahy.17	115182498	115185383	legfed_v1_0.L_0FWGQD	flowering locus protein T; IPR008914 (Phosphatidylethanolamine-binding protein PEBP)	G3DSA:3.90.280.10 PF01161 PS01220 PTHR11362 SSF49777
arahy.5H2LSK	arahy	arahy.Arahy.19	12120552	12123149	legfed_v1_0.L_0FWGQD	flowering locus protein T; IPR008914 (Phosphatidylethanolamine-binding protein PEBP)	G3DSA:3.90.280.10 PF01161 PTHR11362 SSF49777
arahy.9K247M	arahy	arahy.Arahy.18	6315186	6316626	legfed_v1_0.L_18BH5B	flowering locus protein T; IPR008914 (Phosphatidylethanolamine-binding protein PEBP)	G3DSA:3.90.280.10 PF01161 PS01220 PTHR11362 SSF49777
arahy.9X2P9A	arahy	arahy.Arahy.02	556893	562588		flowering locus protein T; IPR008914 (Phosphatidylethanolamine-binding protein PEBP)	G3DSA:3.90.280.10 SSF49777
arahy.BBG51B	arahy	arahy.Arahy.12	119113529	119115956	legfed_v1_0.L_18BH5B	flowering locus protein T; IPR008914 (Phosphatidylethanolamine-binding protein PEBP)	G3DSA:3.90.280.10 PF01161 PS01220 PTHR11362 SSF49777
arahy.CIFX90	arahy	arahy.Arahy.16	96936470	96938403	legfed_v1_0.L_18BH5B	flowering locus protein T; IPR008914 (Phosphatidylethanolamine-binding protein PEBP)	G3DSA:3.90.280.10 PF01161 PS01220 PTHR11362 SSF49777
arahy.DYRS20	arahy	arahy.Arahy.02	101515604	101518031	legfed_v1_0.L_18BH5B	flowering locus protein T; IPR008914 (Phosphatidylethanolamine-binding protein PEBP)	G3DSA:3.90.280.10 PF01161 PS01220 PTHR11362 SSF49777
arahy.E8V3SA	arahy	arahy.Arahy.20	141627892	141628952	legfed_v1_0.L_0FWGQD	flowering locus protein T; IPR008914 (Phosphatidylethanolamine-binding protein PEBP)	G3DSA:3.90.280.10 PF01161 PTHR11362 SSF49777
arahy.EM6VH3	arahy	arahy.Arahy.16	127109490	127113119	legfed_v1_0.L_0FWGQD	flowering locus protein T; IPR008914 (Phosphatidylethanolamine-binding protein PEBP)	G3DSA:3.90.280.10 PF01161 PTHR11362 SSF49777
arahy.FFIH3X	arahy	arahy.Arahy.05	112576170	112577954	legfed_v1_0.L_2QCQXZ	flowering locus protein T; IPR008914 (Phosphatidylethanolamine-binding protein PEBP)	G3DSA:3.90.280.10 PF01161 PS01220 PTHR11362 SSF49777
arahy.FW8Z6T	arahy	arahy.Arahy.15	144414793	144416287		flowering locus protein T; IPR008914 (Phosphatidylethanolamine-binding protein PEBP)	Coil G3DSA:3.90.280.10 PTHR11362 SSF49777
arahy.G6F3P2	arahy	arahy.Arahy.08	463134	466222	legfed_v1_0.L_0FWGQD	flowering locus protein T; IPR008914 (Phosphatidylethanolamine-binding protein PEBP)	G3DSA:3.90.280.10 PF01161 PS01220 PTHR11362 SSF49777
arahy.I7DBCX	arahy	arahy.Arahy.02	563342	565188		flowering locus protein T; IPR008914 (Phosphatidylethanolamine-binding protein PEBP)	G3DSA:3.90.280.10 SSF49777
arahy.IZ8FG5	arahy	arahy.Arahy.10	114868429	114870091	legfed_v1_0.L_0FWGQD	flowering locus protein T; IPR008914 (Phosphatidylethanolamine-binding protein PEBP)	G3DSA:3.90.280.10 PF01161 PTHR11362 SSF49777
arahy.JQBA31	arahy	arahy.Arahy.14	142928610	142929731	legfed_v1_0.L_0FWGQD	flowering locus protein T; IPR008914 (Phosphatidylethanolamine-binding protein PEBP)	G3DSA:3.90.280.10 PF01161 PS01220 PTHR11362 SSF49777
arahy.L2SG6N	arahy	arahy.Arahy.14	142889679	142891990	legfed_v1_0.L_0FWGQD	flowering locus protein T; IPR008914 (Phosphatidylethanolamine-binding protein PEBP)	G3DSA:3.90.280.10 PF01161 PS01220 PTHR11362 SSF49777
arahy.LUT2QN	arahy	arahy.Arahy.06	96587319	96589586	legfed_v1_0.L_0FWGQD	flowering locus protein T; IPR008914 (Phosphatidylethanolamine-binding protein PEBP)	G3DSA:3.90.280.10 PF01161 PS01220 PTHR11362 SSF49777
arahy.M2THPA	arahy	arahy.Arahy.06	96067127	96070620	legfed_v1_0.L_0FWGQD	flowering locus protein T; IPR008914 (Phosphatidylethanolamine-binding protein PEBP)	G3DSA:3.90.280.10 PF01161 PTHR11362 SSF49777
arahy.MKP2FL	arahy	arahy.Arahy.14	142911519	142915104	legfed_v1_0.L_0FWGQD	flowering locus protein T; IPR008914 (Phosphatidylethanolamine-binding protein PEBP)	G3DSA:3.90.280.10 PF01161 PS01220 PTHR11362 SSF49777
arahy.NBC3HK	arahy	arahy.Arahy.15	157748194	157750008	legfed_v1_0.L_2QCQXZ	flowering locus protein T; IPR008914 (Phosphatidylethanolamine-binding protein PEBP)	G3DSA:3.90.280.10 PF01161 PS01220 PTHR11362 SSF49777
arahy.PBX2T9	arahy	arahy.Arahy.13	139222068	139224866	legfed_v1_0.L_2QCQXZ	flowering locus protein T; IPR008914 (Phosphatidylethanolamine-binding protein PEBP)	G3DSA:3.90.280.10 PF01161 PS01220 PTHR11362 SSF49777
arahy.S8RL65	arahy	arahy.Arahy.04	128475989	128479574	legfed_v1_0.L_0FWGQD	flowering locus protein T; IPR008914 (Phosphatidylethanolamine-binding protein PEBP)	G3DSA:3.90.280.10 PF01161 PS01220 PTHR11362 SSF49777
arahy.SB1I92	arahy	arahy.Arahy.08	30510005	30511446	legfed_v1_0.L_18BH5B	flowering locus protein T; IPR008914 (Phosphatidylethanolamine-binding protein PEBP)	G3DSA:3.90.280.10 PF01161 PS01220 PTHR11362 SSF49777
arahy.T6PK46	arahy	arahy.Arahy.05	100220562	100223017	legfed_v1_0.L_0FWGQD	flowering locus protein T; IPR008914 (Phosphatidylethanolamine-binding protein PEBP)	G3DSA:3.90.280.10 PF01161 PTHR11362 SSF49777
arahy.TCE5WS	arahy	arahy.Arahy.03	136432462	136435303	legfed_v1_0.L_2QCQXZ	flowering locus protein T; IPR008914 (Phosphatidylethanolamine-binding protein PEBP)	G3DSA:3.90.280.10 PF01161 PS01220 PTHR11362 SSF49777
arahy.V0UB6N	arahy	arahy.Arahy.04	128454149	128456460	legfed_v1_0.L_0FWGQD	flowering locus protein T; IPR008914 (Phosphatidylethanolamine-binding protein PEBP)	G3DSA:3.90.280.10 PF01161 PS01220 PTHR11362 SSF49777
arahy.VGT3DW	arahy	arahy.Arahy.10	3263221	3265309	legfed_v1_0.L_2QCQXZ	flowering locus protein T; IPR008914 (Phosphatidylethanolamine-binding protein PEBP)	G3DSA:3.90.280.10 PF01161 PS01220 PTHR11362 SSF49777
arahy.VQ1Q3Q	arahy	arahy.Arahy.16	127276002	127278695	legfed_v1_0.L_0FWGQD	flowering locus protein T; IPR008914 (Phosphatidylethanolamine-binding protein PEBP)	G3DSA:3.90.280.10 PF01161 PS01220 PTHR11362 SSF49777
arahy.XGVA1E	arahy	arahy.Arahy.04	128493080	128494201	legfed_v1_0.L_0FWGQD	flowering locus protein T; IPR008914 (Phosphatidylethanolamine-binding protein PEBP)	G3DSA:3.90.280.10 PF01161 PS01220 PTHR11362 SSF49777
